# m6A reader Pho92 is recruited co-transcriptionally and couples translation efficacy to mRNA decay to promote meiotic fitness in yeast

**DOI:** 10.1101/2022.01.20.477035

**Authors:** Radhika A. Varier, Theodora Sideri, Charlotte Capitanchik, Zornitsa Manova, Enrica Calvani, Alice Rossi, Raghu R. Edupuganti, Imke Ensinck, Vincent W.C. Chan, Harshil Patel, Joanna Kirkpatrick, Peter Faull, Ambrosius P. Snijders, Michiel Vermeulen, Markus Ralser, Jernej Ule, Nicholas M. Luscombe, Folkert J. van Werven

## Abstract

*N6-*methyladenosine (m6A) RNA modification impacts mRNA fate primarily via reader proteins, which dictate processes in development, stress, and disease. Yet little is known about m6A function in *Saccharomyces cerevisiae*, which occurs solely during early meiosis. Here we perform a multifaceted analysis of the m6A reader protein Pho92/Mrb1. Cross-linking immunoprecipitation analysis reveals that Pho92 associates with the 3’end of meiotic mRNAs in both an m6A-dependent and independent manner. Within cells, Pho92 transitions from the nucleus to the cytoplasm, and associates with translating ribosomes. In the nucleus Pho92 associates with target loci through its interaction with transcriptional elongator Paf1C. Functionally, we show that Pho92 promotes and links protein synthesis to mRNA decay. As such, the Pho92-mediated m6A-mRNA decay is contingent on active translation and the CCR4-NOT complex. We propose that the m6A reader Pho92 is loaded co-transcriptionally to facilitate protein synthesis and subsequent decay of m6A modified transcripts, and thereby promotes meiosis.
