## Supplementary material for "m6A reader Pho92 is recruited co-transcriptionally and couples translation efficacy to mRNA decay to promote meiotic fitness in yeast": Table S1

### Sheet: Strains
Table S1 . Genotype of strains used in this study
Strain	Genotype
FW 81	MATa, ho::LYS2, lys2, ura3, leu2::hisG, his3::hisG, trp1::hisG, ime1::HISMx6
	MATalpha, ho::LYS2, lys2, ura3, leu2::hisG, his3::hisG, trp1::hisG, ime1::HISMx6
FW 629	MATa his3Δ1 leu2Δ0 met15Δ0 ura3Δ0
FW 631	MATa his3Δ1 leu2Δ0 met15Δ0 ura3Δ0
	MATalpha his3Δ1 leu2Δ0 met15Δ0 ura3Δ0
FW 725	MATa, ho::LYS2, ura3, leu2::hisG, his3::hisG, trp1::hisG, ime4::HIS3
	MATalpha, ho::LYS2, ura3, leu2::hisG, his3::hisG, trp1::hisG, ime4::HIS3
FW 1511	MATa, ho::LYS2, lys2, ura3, leu2::hisG, his3::hisG, trp1::hisG
	MATalpha, ho::LYS2, lys2, ura3, leu2::hisG, his3::hisG, trp1::hisG
FW 1671	Mata leu2 his3 ura3 gal1
	Matalpha leu2 his3 ura3 gal1
FW 2444	Matalpha, ho::LYS2, lys2, ura3, leu2::hisG, his3::hisG, trp1, irt1:cup1HA-KANmx
	Mat a, ho::LYS2, lys2, ura3, leu2::hisG, his3::hisG, trp1, irt1:cup1HA-KANmx
FW 2795	Mata, ho::LYS2, lys2, ura3, leu2::hisG, his3::hisG, trp1,irt1:cup1HA-Hphmx,GAL-NDT80::TRP1 ura3::pGPD1-GAL4(848).ER::URA3
	Matalpha, ho::LYS2, lys2, ura3, leu2::hisG, his3::hisG, trp1,irt1:cup1HA-Hphmx,GAL-NDT80::TRP1 ura3::pGPD1-GAL4(848).ER::URA3
FW 3312	MATa, ho::LYS2, lys2, ura3, leu2::hisG, his3::hisG, trp1::hisG, GIS2-3V5::KAN-MX
	MATalpha, ho::LYS2, lys2, ura3, leu2::hisG, his3::hisG, trp1::hisG, GIS2-3V5::KAN-MX
FW 3380	MATa, ho::LYS2, ura3, leu2::hisG, his3::hisG, trp1::hisG, ime4::HIS3, GIS2-3V5::KAN-MX
	MATalpha, ho::LYS2, ura3, leu2::hisG, his3::hisG, trp1::hisG,ime4::HIS3, GIS2-3V5::KAN-MX
FW 3528	MATa, ho::LYS2, lys2, ura3, leu2::hisG, his3::hisG, trp1::hisG, pho92::HYG
(Clone 1)	MATalpha, ho::LYS2, lys2, ura3, leu2::hisG, his3::hisG, trp1::hisG, pho92::HYG
FW 3531	MATa, ho::LYS2, lys2, ura3, leu2::hisG, his3::hisG, trp1::hisG, pho92::HYG
(Clone 2)	MATalpha, ho::LYS2, lys2, ura3, leu2::hisG, his3::hisG, trp1::hisG, pho92::HYG
FW 3576	MATa, ho::LYS2, lys2, ura3, leu2::hisG, his3::hisG, trp1::hisG,irt1:cup1HA-KANmx,pho92::HYG
	MATalpha, ho::LYS2, lys2, ura3, leu2::hisG, his3::hisG, trp1::hisG,irt1:cup1HA-KANmx,pho92::HYG
FW 4256	MATa his3Δ::CG-HIS3::pARO10-FUR4-R294A ura3- CAN1
	MATalpha his3Δ::CG-HIS3::pARO10-FUR4-R294A ura3- CAN1
FW 4472	MATa his3∆::CG-HIS3::pARO10-FUR4-R294A ura3- CAN1, Pho92-3V5::KAN-MX
	MATalpha his3∆::CG-HIS3::pARO10-FUR4-R294A ura3- CAN1, Pho92-3V5::KAN-MX
FW 4478	Mata, ho::LYS2, lys2, ura3, leu2::hisG, his3::hisG, trp1::hisG, Pho92-3V5::KAN-MX
	Matalpha, ho::LYS2, lys2, ura3, leu2::hisG, his3::hisG, trp1::hisG, Pho92-3V5::KAN-MX
FW 4505	MATa his3∆::CG-HIS3::pARO10-FUR4-R294A ura3- CAN1, Pho92-3V5::KAN-MX, ime4::NAT
	MATalpha his3∆::CG-HIS3::pARO10-FUR4-R294A ura3- CAN1, Pho92-3V5::KAN-MX, ime4::NAT
FW 4911	MATa, ho::LYS2, lys2, leu2::hisG, ura3, his3::hisG, trp1::hisG, ndt80∆::LEU2
	MATalpha, ho::LYS2, lys2, leu2::hisG, ura3, his3::hisG, trp1::hisG, ndt80∆::LEU2
FW 5190	MATa, ho::LYS2, lys2, ura3, leu2::hisG, his3::hisG, trp1::hisG, IME2-3V5::HIS3 pho92::HYG
	MATalpha, ho::LYS2, lys2, ura3, leu2::hisG, his3::hisG, trp1::hisG, IME2-3V5::HIS3 pho92::HYG
FW 5880	MATa, ho::LYS2, lys2, ura3, leu2::hisG, trp1::hisG, his3:p550, RRP6-3V5-IAA7:KanMX6, ndt80D::LEU2
	MATalpha, ho::LYS2, lys2, ura3, leu2::hisG, trp1::hisG, his3:p550, RRP6-3V5-IAA7:KanMX6, ndt80D::LEU2
FW 5956	MATa, ho::LYS2, lys2, ura3, leu2::hisG, trp1::hisG, his3:p550, POP2-3V5-IAA7:KanMX6, ndt80D::LEU2
	MATalpha, ho::LYS2, lys2, ura3, leu2::hisG, trp1::hisG, his3:p550, POP2-3V5-IAA7:KanMX6, ndt80D::LEU2
FW 5958	MATa, ho::LYS2, lys2, ura3, leu2::hisG, trp1::hisG, his3:p550, POP2-3V5-IAA7:KanMX6
	MATalpha, ho::LYS2, lys2, ura3, leu2::hisG, trp1::hisG, his3:p550, POP2-3V5-IAA7:KanMX6
FW 5964	MATa, ho::LYS2, lys2, ura3, leu2::hisG, trp1::hisG, his3:p550, XRN1-3V5-IAA7:KanMX6, ndt80D::LEU2
	MATalpha, ho::LYS2, lys2, ura3, leu2::hisG, trp1::hisG, his3:p550, XRN1-3V5-IAA7:KanMX6, ndt80D::LEU2
FW 6043	MATa, ho::LYS2, lys2, ura3, leu2::hisG, trp1::hisG, his3:p550, NRD1-3V5-IAA7:KanMX6, ndt80D::LEU2
	MATalpha, ho::LYS2, lys2, ura3, leu2::hisG, trp1::hisG, his3:p550, NRD1-3V5-IAA7:KanMX6, ndt80D::LEU2
FW 6048	MATa, ho::LYS2, lys2, ura3, leu2::hisG, trp1::hisG, his3:p550, DCP2-3V5-IAA7:KanMX6, ndt80D::LEU2
	MATalpha, ho::LYS2, lys2, ura3, leu2::hisG, trp1::hisG, his3:p550, DCP2-3V5-IAA7:KanMX6, ndt80D::LEU2
FW 6060	MATa, ho::LYS2, ura3, leu2::hisG, his3::hisG, trp1::hisG, ime4::HIS3, ndt80D::LEU2
	MATalpha, ho::LYS2, ura3, leu2::hisG, his3::hisG, trp1::hisG, ime4::HIS3, ndt80D::LEU2
FW 6070	MATa, ho::LYS2, lys2, ura3, leu2::hisG, trp1::hisG, his3:p550, NOT5-3V5-IAA7:KanMX6, ndt80D::LEU2
	MATalpha, ho::LYS2, lys2, ura3, leu2::hisG, trp1::hisG, his3:p550, NOT5-3V5-IAA7:KanMX6, ndt80D::LEU2
FW 6080	MATa, ho::LYS2, lys2, ura3, leu2::hisG, trp1::hisG, his3:p550, RAT1-3V5-IAA7:KanMX6, ndt80D::LEU2
	MATalpha, ho::LYS2, lys2, ura3, leu2::hisG, trp1::hisG, his3:p550, RAT1-3V5-IAA7:KanMX6, ndt80D::LEU2
FW 6090	MATa, ho::LYS2, lys2, ura3, leu2::hisG, trp1::hisG, not3D::NAT
	MATalpha, ho::LYS2, lys2, ura3, leu2::hisG, trp1::hisG, not3D::NAT
FW 6093	MATa, ho::LYS2, lys2, ura3, leu2::hisG, trp1::hisG, not3D::NAT, ndt80D::LEU2
	MATalpha, ho::LYS2, lys2, ura3, leu2::hisG, trp1::hisG, not3D::NAT, ndt80D::LEU2
FW 6997	MATa, ho::LYS2, lys2, ura3, leu2::hisG, his3::hisG, trp1::hisG, pho92::HYG, ndt80D::LEU2
	MATalpha, ho::LYS2, lys2, ura3, leu2::hisG, his3::hisG, trp1::hisG, pho92::HYG, ndt80D::LEU2
FW 8732	MATa his3Δ1 leu2Δ0 met15Δ0 ura3Δ0 PHO92::loxP-KANMX-P PYK1-loxP- 3XFlag-PHO92
FW 8734	MATa his3Δ1 leu2Δ0 met15Δ0 ura3Δ0 PHO92::loxP-KANMX-P CYC1-loxP- 3XFlag-PHO92
FW 8859	MATa, ho::LYS2, lys2, ura3, leu2::hisG, his3::hisG, trp1::hisG, BDF2-3V5::KAN-MX
	MATalpha, ho::LYS2, lys2, ura3, leu2::hisG, his3::hisG, trp1::hisG, BDF2-3V5::KAN-MX
FW 8912	Mata leu2 his3 ura- gal1 pho92::HYG
	Matalpha leu2 his3 ura- gal1 pho92::HYG
FW 8913	Mata leu2 his3 ura- gal1 ime4::HIS3
	Matalpha leu2 his3 ura- gal1 ime4::HIS3
FW 8973	Mata, ho::LYS2, lys2, ura3, leu2::hisG, his3::hisG, trp1,irt1:cup1HA-Hphmx, GAL-NDT80::TRP1 ura3::pGPD1-GAL4(848).ER::URA3, BDF2-3V5::KAN-MX
	Matalpha, ho::LYS2, lys2, ura3, leu2::hisG, his3::hisG, trp1,irt1:cup1HA-Hphmx, GAL-NDT80::TRP1 ura3::pGPD1-GAL4(848).ER::URA3, BDF2-3V5::KAN-MX
FW 8983	MATa his3Δ1 leu2Δ0 met15Δ0 ura3Δ0 pho92::HYG
	MATalpha his3Δ1 leu2Δ0 met15Δ0 ura3Δ0 pho92::HYG
FW 8985	MATa his3Δ1 leu2Δ0 met15Δ0 ura3Δ0 ime4::HIS3
	MATalpha his3Δ1 leu2Δ0 met15Δ0 ura3Δ0 ime4::HIS3
FW 9070	MATa, ho::LYS2, lys2, ura3, leu2::hisG, his3::hisG, trp1::hisG, irt1:cup1HA-Hphmx, GAL-NDT80::TRP1 ura3::pGPD1-GAL4(848).ER::URA3, pho92::HYG
	MATalpha, ho::LYS2, lys2, ura3, leu2::hisG, his3::hisG, trp1::hisG, irt1:cup1HA-Hphmx, GAL-NDT80::TRP1 ura3::pGPD1-GAL4(848).ER::URA3, pho92::HYG
FW 9093	MATa, ho::LYS2, lys2, ura3, leu2::hisG, his3::hisG, trp1::hisG, GAL-NDT80::TRP1 ura3::pGPD1-GAL4(848).ER::URA3, irt1:cup1HA-Hphmx, BDF2-3V5::KAN-MX, pho92::HYG
	MATalpha, ho::LYS2, lys2, ura3, leu2::hisG, his3::hisG, trp1::hisG, GAL-NDT80::TRP1 ura3::pGPD1-GAL4(848).ER::URA3, irt1:cup1HA-Hphmx, BDF2-3V5::KAN-MX, pho92::HYG
FW 9604	MATa, ho::LYS2, lys2, ura3, leu2::hisG, his3::hisG, trp1::hisG, irt1:cup1HA-KANmx, Pho92-mNeongreen(Yeast Optimized)-NAT, HTB1-mCherry-HISMX6, ime4::HIS3
	MATalpha, ho::LYS2, lys2, ura3, leu2::hisG, his3::hisG, trp1::hisG, irt1:cup1HA-KANmx, Pho92-mNeongreen(Yeast Optimized)-NAT, HTB1-mCherry-HISMX6, ime4::HIS3
FW 9633	MATa, ho::LYS2, lys2, ura3, leu2::hisG, his3::hisG, trp1::hisG, irt1:cup1HA-KANmx, Pho92-mNeongreen(Yeast Optimized)-NAT, HTB1-mCherry-HISMX6
	MATalpha, ho::LYS2, lys2, ura3, leu2::hisG, his3::hisG, trp1::hisG, irt1:cup1HA-KANmx, Pho92-mNeongreen(Yeast Optimized)-NAT, HTB1-mCherry-HISMX6
FW 9735	MATa, ho::LYS2, lys2, ura3, leu2::hisG, his3::hisG, trp1::hisG, leo1d::HYG
	MATalpha, ho::LYS2, lys2, ura3, leu2::hisG, his3::hisG, trp1::hisG, leo1d::HYG
FW 9736	MATa, ho::LYS2, lys2, ura3, leu2::hisG, his3::hisG, trp1::hisG, irt1:cup1HA-KANmx, Pho92-mNeongreen(Yeast Optimized)-NAT, HTB1-mCherry-HISMX6, leo1d::HYG
	MATalpha, ho::LYS2, lys2, ura3, leu2::hisG, his3::hisG, trp1::hisG, irt1:cup1HA-KANmx, Pho92-mNeongreen(Yeast Optimized)-NAT, HTB1-mCherry-HISMX6, leo1d::HYG
FW 9746	MAT a, ho::LYS2, lys2, ura3, leu2::hisG, his3::hisG, trp1::hisG, irt1:cup1HA-KANmx, INO1 -N-sfGFP, HTB1-mCherry-HISMX6
	MAT alpha, ho::LYS2, lys2, ura3, leu2::hisG, his3::hisG, trp1::hisG, irt1:cup1HA-KANmx, INO1 -N-sfGFP, HTB1-mCherry-HISMX6
FW 9747	MAT a, ho::LYS2, lys2, ura3, leu2::hisG, his3::hisG, trp1::hisG, irt1:cup1HA-KANmx, INO1 -N-sfGFP, HTB1-mCherry-HISMX6, pho92::HYG
	MAT alpha, ho::LYS2, lys2, ura3, leu2::hisG, his3::hisG, trp1::hisG, irt1:cup1HA-KANmx, INO1 -N-sfGFP, HTB1-mCherry-HISMX6, pho92::HYG
FW 9763	MATa his3Δ1 leu2Δ0 met15Δ0 ura3Δ0 LEO1::HA::HIS
FW 9781	MATa, ho::LYS2, lys2, ura3, leu2::hisG, his3::hisG, trp1::hisG, GUT2:N-sfGFP, HTB1-mCherry-HISMX6, pho92::HYG
	MATalpha, ho::LYS2, lys2, ura3, leu2::hisG, his3::hisG, trp1::hisG, GUT2:N-sfGFP, HTB1-mCherry-HISMX6, pho92::HYG
FW 9782	MATa his3Δ1 leu2Δ0 met15Δ0 ura3Δ0 PAF1::HA::HIS
FW 9784	MATa his3Δ1 leu2Δ0 met15Δ0 ura3Δ0 CTR9::HA::HIS
FW 9789	MATa his3Δ1 leu2Δ0 met15Δ0 ura3Δ0 PHO92::loxP-KANMX-P PYK1-loxP- 3XFlag-PHO92, CTR9::HA::HIS
FW 9791	MATa his3Δ1 leu2Δ0 met15Δ0 ura3Δ0 PHO92::loxP-KANMX-P PYK1-loxP- 3XFlag-PHO92, LEO1::HA::HIS
FW 9836	MATa, ho::LYS2, lys2, ura3, leu2::hisG, his3::hisG, trp1::hisG, GUT2:N-sfGFP, HTB1-mCherry-HISMX6
	MATalpha, ho::LYS2, lys2, ura3, leu2::hisG, his3::hisG, trp1::hisG, GUT2:N-sfGFP, HTB1-mCherry-HISMX6
FW 9880	MATa his3Δ1 leu2Δ0 met15Δ0 ura3Δ0 PHO92::loxP-KANMX-P PYK1-loxP- 3XFlag-PHO92, PAF1::HA::HIS
FW 9949	MATa, ho::LYS2, lys2, ura3, leu2::hisG, his3::hisG, trp1::hisG, SRT1 -N-sfGFP, HTB1-mCherry-HISMX6, ndt80D::LEU2
	MATalpha, ho::LYS2, lys2, ura3, leu2::hisG, his3::hisG, trp1::hisG, SRT1 -N-sfGFP, HTB1-mCherry-HISMX6, ndt80D::LEU2
FW 9950	MATa, ho::LYS2, lys2, ura3, leu2::hisG, his3::hisG, trp1::hisG, SRT1 -N-sfGFP, HTB1-mCherry-HISMX6, ndt80D::LEU2, pho92::HYG
	MATalpha, ho::LYS2, lys2, ura3, leu2::hisG, his3::hisG, trp1::hisG, SRT1 -N-sfGFP, HTB1-mCherry-HISMX6, ndt80D::LEU2, pho92::HYG
FW 9951	MATa, ho::LYS2, lys2, ura3, leu2::hisG, his3::hisG, trp1::hisG, RGT1-3V5::KAN-MX, ndt80D::LEU2
	MATalpha, ho::LYS2, lys2, ura3, leu2::hisG, his3::hisG, trp1::hisG, RGT1-3V5::KAN-MX, ndt80D::LEU2
FW 9952	MATa, ho::LYS2, lys2, ura3, leu2::hisG, his3::hisG, trp1::hisG, RGT1-3V5::KAN-MX, ndt80D::LEU2, pho92::HYG
	MATalpha, ho::LYS2, lys2, ura3, leu2::hisG, his3::hisG, trp1::hisG, RGT1-3V5::KAN-MX, ndt80D::LEU2, pho92::HYG
FW 9962	Mata, ho::LYS2, lys2, ura3, leu2::hisG, his3::hisG, trp1::hisG, irt1:cup1::NAT, Pho92-3V5::KAN-MX
	Matalpha, ho::LYS2, lys2, ura3, leu2::hisG, his3::hisG, trp1::hisG, irt1:cup1::NAT, Pho92-3V5::KAN-MX
FW 9994	MATa, ho::LYS2, lys2, ura3, leu2::hisG, his3::hisG, trp1::hisG, his3::pCUP-OsTIR::His3mx, Paf1-3V5-IAA7::KanMX6
	MATalpha, ho::LYS2, lys2, ura3, leu2::hisG, his3::hisG, trp1::hisG, his3::pCUP-OsTIR::His3mx, Paf1-3V5-IAA7::KanMX6
FW 10113	Mata, ho::LYS2, lys2, ura3, leu2::hisG, his3::hisG, trp1::hisG, Pho92-3V5::KAN-MX, leo1d::HYG
	Matalpha, ho::LYS2, lys2, ura3, leu2::hisG, his3::hisG, trp1::hisG, Pho92-3V5::KAN-MX, leo1d::HYG
FW 10128	MATa ho::LYS2, lys2, ura3, leu2::hisG, his3::hisG, trp1::hisG, Pho92-mNeongreen(Yeast Optimized)-NAT, HTB1-mCherry-HISMX6, his3::pCUP-OsTIR::His3mx, Paf1-3V5-IAA7::KanMX6, irt1:cup1::Hphmx
	MATalpha ho::LYS2, lys2, ura3, leu2::hisG, his3::hisG, trp1::hisG, Pho92-mNeongreen(Yeast Optimized)-NAT, HTB1-mCherry-HISMX6, his3::pCUP-OsTIR::His3mx, Paf1-3V5-IAA7::KanMX6, irt1:cup1::Hphmx
FW 10129	MATa ho::LYS2, lys2, ura3, leu2::hisG, his3::hisG, trp1::hisG, HTB1-mCherry-HISMX6, his3::pCUP-OsTIR::His3mx, Paf1-3V5-IAA7::KanMX6, irt1:cup1::Hphmx
	MATalpha ho::LYS2, lys2, ura3, leu2::hisG, his3::hisG, trp1::hisG, HTB1-mCherry-HISMX6, his3::pCUP-OsTIR::His3mx, Paf1-3V5-IAA7::KanMX6, irt1:cup1::Hphmx
FW 10199	MATa, ho::LYS2, lys2, ura3, leu2::hisG, his3::hisG, trp1::hisG, leo1d::HYG, BDF2-3V5::KAN-MX
	MATalpha, ho::LYS2, lys2, ura3, leu2::hisG, his3::hisG, trp1::hisG, leo1d::HYG, BDF2-3V5::KAN-MX
FW 10230	MATa, ho::LYS2, lys2, ura3, leu2::hisG, his3::hisG, trp1::hisG, GUT2:N-sfGFP
	MATalpha, ho::LYS2, lys2, ura3, leu2::hisG, his3::hisG, trp1::hisG, GUT2:N-sfGFP
FW10241	MATa, ho::LYS2, lys2, ura3, leu2::hisG, his3::hisG, trp1::hisG, GUT2:N-sfGFP, leo1d::HYG
	MATalpha, ho::LYS2, lys2, ura3, leu2::hisG, his3::hisG, trp1::hisG, GUT2:N-sfGFP, leo1d::HYG
FW 10438	MATa, ho::LYS2, lys2, ura3, leu2::hisG, his3::hisG, trp1::hisG, GUT2:N-sfGFP, pho92:cup1HA-KANmx
	MATalpha, ho::LYS2, lys2, ura3, leu2::hisG, his3::hisG, trp1::hisG, GUT2:N-sfGFP, pho92:cup1HA-KANmx
FW 10441	MATa, ho::LYS2, lys2, ura3, leu2::hisG, his3::hisG, trp1::hisG, GUT2:N-sfGFP, pho92:cup1HA-KANmx, ime4::HIS3
	MATalpha, ho::LYS2, lys2, ura3, leu2::hisG, his3::hisG, trp1::hisG, GUT2:N-sfGFP, pho92:cup1HA-KANmx, ime4::HIS3
FW 10450	MATa, ho::LYS2, lys2, ura3, leu2::hisG, his3::hisG, trp1::hisG , IME2-3V5::HIS3
	MATalpha, ho::LYS2, lys2, ura3, leu2::hisG, his3::hisG, trp1::hisG , IME2-3V5::HIS3
FW 10522	MATa, ho::LYS2, lys2, ura3, leu2::hisG, his3::hisG, trp1::hisG, IME2-3V5::HIS3, pho92:cup1HA-KANmx
	MATalpha, ho::LYS2, lys2, ura3, leu2::hisG, his3::hisG, trp1::hisG, IME2-3V5::HIS3, pho92:cup1HA-KANmx
