## Supplementary material for "m6A reader Pho92 is recruited co-transcriptionally and couples translation efficacy to mRNA decay to promote meiotic fitness in yeast": Table S3

### Sheet: Oligos
Table S3 . Oligonucleotides used in this study
	Name	Sequence
RNA oligos
No m6a control for Mass spec	MV-Control oligo	5’-biotin-GGACUGGACUGGACUGGACU-3’
m6a consensus for Mass spec	MV-m6a oligo	5’-biotin-GGm6ACUGGm6ACUGGm6ACUGGm6ACU-3’
No m6a control for Validation	RW-Control 1	5’-biotin-GGACUAGACUGGACUAGACU-3’
Gis2 consensus for Validation	RW-Control 2	5’-biotin-GAUGAAGAUGAAGAUGAAGAUGAA-3’
m6a consensus for Validation	RW-m6a oligo	5’-biotin-GGm6ACUAGm6ACUGGm6ACUAGm6ACU-3’
Cloning primers
GST-GIS2_gibs_for	FW p2565	TCCAGGGGCCCCTGGGATCCATGTCTCAAAAAGCTTGTTACGTTTGC
GST-GIS2_gibs_rev	FW p2566	CAGTCAGTCACGATGCGGCCGCCTAAGCCTTTGGACAATCCTTGGAAA
GST-PHO92_gibs_for	FW p2567	TCCAGGGGCCCCTGGGATCCATGAATCAAATCTGGTCTACAGGTCCC
GST-PHO92_gibs_rev	FW p2568	CAGTCAGTCACGATGCGGCCGCCTATTCATACGTCTCATCCAAGAAGGAGAAAATAT
GST-Pho92-NTD del_for	FW p3197	TCTGTTCCAGGGGCCCCTGGGATCCAGTTCTGCAATTATTCCC
GST-Pho92-NTD del_rev	FW p3198	TCGTCAGTCAGTCACGATGCGGCCGCCTATTCATACGTCTCATCC
GST-Pho92- YTH del_for	FW p2567	TCCAGGGGCCCCTGGGATCCATGAATCAAATCTGGTCTACAGGTCCC
GST-Pho92- YTH del_rev	FW p3200	TCGTCAGTCAGTCACGATGCGGCCGCTTTTCTTTTATTAATTTCATTGAAAGTTTG
RT Primers
ACTIN_ RT_for	FW p106	gtaccaccatgttcccaggtatt
ACTIN_ RT_rev	FW p268	agatggaccactttcgtcgt
PHO92_ RT_for	FW p2798	GGTCGTCTACTCATTTCGGC
PHO92_ RT_rev	FW p2799	ACGCACGATCACCCATCTTA
IME2_ RT_for	FW p692	ACCGTGGCATCCCAAGTAGA
IME2_ RT_rev	FW p693	tctgtttctgcgggcaattt
BDF2_ RT_for	FW p2786	CTGCAATGCCACCAAGAGTT
BDF2_ RT_rev	FW p2787	GTCTACCACCACTGATGCCT
INO1_ RT_for	FW p3078	CTTCGATGTAACGCCCACTG
INO1_ RT_rev	FW p3079	TTGAGTCATGGAGCCGAAGT
SRT1_ RT_for	FW p3084	TCAGAGAGTATTTGCGTGGGT
SRT1_ RT_rev	FW p3085	TGACTTGGCATATCTCCGGT
GUT2_ RT_for	FW p3117	GCTACCGATTCTGATCCCCA
GUT2_ RT_rev	FW p3118	GCCGTGATAGCTAAAGTGGC
RGT1_ RT_for	FW p3082	GGCCTGAAACAAGACACTGG
RGT1_ RT_rev	FW p3083	TGACAGCTTCATGACCAGGT
ChIP scanning primers
BDF2 PP1 for	FW p3240	TGTGACGTGGTTACCTTGGA
BDF2 PP1 rev	FW p3241	GAAGAGTGGAAAAGTGCCGT
BDF2 PP2 for	FW p3244	GCAGCAGCGAGAGTAGTAGT
BDF2 PP2 rev	FW p3245	GGGGTCCATCGTCGATACTT
BDF2 PP3 for	FW p3248	CTGCAATGCCACCAAGAGTT
BDF2 PP3 rev	FW p3249	TGGTGGTACTAACTGAACGTCT
BDF2 PP4 for	FW p3252	CCGGCTATTCAATATTTGGAACA
BDF2 PP4 rev	FW p3253	CTTCCTCTTCCTTTCCTTCGATA
BDF2 PP5 for	FW p3256	GCAAATTGGCAGGTATTCGC
BDF2 PP5 rev	FW p3257	ATGGACTCGATAAGCTGGCT
GUT2 PP1 for	FW p3222	GGAAATTTCACAACCCCGCA
GUT2 PP1 rev	FW p3223	ACGGTCAAGATAAGGGAGGG
GUT2 PP2 for	FW p3226	GCTACCGATTCTGATCCCCA
GUT2 PP2 rev	FW p3227	GGAACCGGCAAAGAAATCGT
GUT2 PP3 for	FW p3230	TGTTGGACGTCAGAACCTCT
GUT2 PP3 rev	FW p3231	AGGGTTTTCTGGGACTTGCT
GUT2 PP4 for	FW p3234	TTGTAGAACTCCCTTGGACTTC
GUT2 PP4 rev	FW p3235	CACGGCATTCAAAGCTTCCT
miCLIP oligos
wt_rep1	irCLIP_ddRT_18	/5Phos/ WWW AAGGT NNNN AGATCGGAAGAGCGTCGTGAT /iSp18/ GGATCC /iSp18/ TACTGAACCGC
wt_rep2	irCLIP_ddRT_19	/5Phos/ WWW AATAC NNNN AGATCGGAAGAGCGTCGTGAT /iSp18/ GGATCC /iSp18/ TACTGAACCGC
wt_rep3	irCLIP_ddRT_20	/5Phos/ WWW ACGCA NNNN AGATCGGAAGAGCGTCGTGAT /iSp18/ GGATCC /iSp18/ TACTGAACCGC
wt_rep4	irCLIP_ddRT_12	/5Phos/ WWW GTGGA NNNN AGATCGGAAGAGCGTCGTGAT /iSp18/ GGATCC /iSp18/ TACTGAACCGC
ime4_rep2	irCLIP_ddRT_22	/5Phos/ WWW AGAGC NNNN AGATCGGAAGAGCGTCGTGAT /iSp18/ GGATCC /iSp18/ TACTGAACCGC
ime4_rep4	irCLIP_ddRT_14	/5Phos/ WWW TGCCT NNNN AGATCGGAAGAGCGTCGTGAT /iSp18/ GGATCC /iSp18/ TACTGAACCGC
ime4_rep5	irCLIP_ddRT_15	/5Phos/ WWW TATTC NNNN AGATCGGAAGAGCGTCGTGAT /iSp18/ GGATCC /iSp18/ TACTGAACCGC
wt_input_1	irCLIP_ddRT_24	/5Phos/ WWW ATACA NNNN AGATCGGAAGAGCGTCGTGAT /iSp18/ GGATCC /iSp18/ TACTGAACCGC
wt_input_2	irCLIP_ddRT_25	/5Phos/ WWW ATCAG NNNN AGATCGGAAGAGCGTCGTGAT /iSp18/ GGATCC /iSp18/ TACTGAACCGC
wt_input_3	irCLIP_ddRT_26	/5Phos/ WWW CAAGC NNNN AGATCGGAAGAGCGTCGTGAT /iSp18/ GGATCC /iSp18/ TACTGAACCGC
ime4_input_1	irCLIP_ddRT_27	/5Phos/ WWW CAGAT NNNN AGATCGGAAGAGCGTCGTGAT /iSp18/ GGATCC /iSp18/ TACTGAACCGC
ime4_input_2	irCLIP_ddRT_28	/5Phos/ WWW CCACA NNNN AGATCGGAAGAGCGTCGTGAT /iSp18/ GGATCC /iSp18/ TACTGAACCGC
ime4_input_3	irCLIP_ddRT_29	/5Phos/ WWW CCCTG NNNN AGATCGGAAGAGCGTCGTGAT /iSp18/ GGATCC /iSp18/ TACTGAACCGC
iCLIP oligos
Pho92_WT_rep1	irCLIP_ddRT_28	/5Phos/ WWW CCACA NNNN AGATCGGAAGAGCGTCGTGAT /iSp18/ GGATCC /iSp18/ TACTGAACCGC
Pho92_WT_rep2	irCLIP_ddRT_30	/5Phos/ WWW CGATC NNNN AGATCGGAAGAGCGTCGTGAT /iSp18/ GGATCC /iSp18/ TACTGAACCGC
Pho92_WT_rep3	irCLIP_ddRT_31	/5Phos/ WWW CGTAT NNNN AGATCGGAAGAGCGTCGTGAT /iSp18/ GGATCC /iSp18/ TACTGAACCGC
Pho92_ime4_rep1	irCLIP_ddRT_32	/5Phos/ WWW CTCGA NNNN AGATCGGAAGAGCGTCGTGAT /iSp18/ GGATCC /iSp18/ TACTGAACCGC
Pho92_ime4_rep2	irCLIP_ddRT_34	/5Phos/ WWW GAAAC NNNN AGATCGGAAGAGCGTCGTGAT /iSp18/ GGATCC /iSp18/ TACTGAACCGC
Pho92_ime4_rep3	irCLIP_ddRT_35	/5Phos/ WWW GAGTT NNNN AGATCGGAAGAGCGTCGTGAT /iSp18/ GGATCC /iSp18/ TACTGAACCGC
Gis2_WT_rep1	irCLIP_ddRT_18	/5Phos/ WWW AAGGT NNNN AGATCGGAAGAGCGTCGTGAT /iSp18/ GGATCC /iSp18/ TACTGAACCGC
Gis2_WT_rep2	irCLIP_ddRT_19	/5Phos/ WWW AATAC NNNN AGATCGGAAGAGCGTCGTGAT /iSp18/ GGATCC /iSp18/ TACTGAACCGC
Gis2_WT_rep3	irCLIP_ddRT_20	/5Phos/ WWW ACGCA NNNN AGATCGGAAGAGCGTCGTGAT /iSp18/ GGATCC /iSp18/ TACTGAACCGC
Gis2_WT_rep4	irCLIP_ddRT_21	/5Phos/ WWW ACTTG NNNN AGATCGGAAGAGCGTCGTGAT /iSp18/ GGATCC /iSp18/ TACTGAACCGC
Gis2_ime4_rep1	irCLIP_ddRT_23	/5Phos/ WWW AGTCT NNNN AGATCGGAAGAGCGTCGTGAT /iSp18/ GGATCC /iSp18/ TACTGAACCGC
Gis2_ime4_rep2	irCLIP_ddRT_24	/5Phos/ WWW ATACA NNNN AGATCGGAAGAGCGTCGTGAT /iSp18/ GGATCC /iSp18/ TACTGAACCGC
Gis2_ime4_rep3	irCLIP_ddRT_25	/5Phos/ WWW ATCAG NNNN AGATCGGAAGAGCGTCGTGAT /iSp18/ GGATCC /iSp18/ TACTGAACCGC
All samples	P3 Solexa	CAAGCAGAAGACGGCATACGAGATCGGTCTCGGCATTCCTGCTGAACCGCTCTTCCGATCT
All samples	P5 Solexa	AATGATACGGCGACCACCGAGATCTACACTCTTTCCCTACACGACGCTCTTCCGATCT
