## Supplementary material for "m6A reader Pho92 is recruited co-transcriptionally and couples translation efficacy to mRNA decay to promote meiotic fitness in yeast": Table S6

### Sheet: pCYC1-FLAG-Pho92
Symbol color	Symbol type	Symbol size	Protein IDs	Majority protein IDs	Protein names	Gene names	welch Significant log2 fold change S288C [CYC1 IP / Control]	Score	Intensity	MS/MS count	Q-value	-Log welch p value log2 fold change S288C [CYC1 IP / Control]	welch Difference log2 fold change S288C [CYC1 IP / Control]	S288C_Flag_Control_01	S288C_Flag_Control_02	S288C_Flag_Control_03	S288C_Flag_CYC1IP_01	S288C_Flag_CYC1IP_02	S288C_Flag_CYC1IP_03
Color [Silver]	2	4	P39939;P39938	P39939;P39938	40S ribosomal protein S26-B;40S ribosomal protein S26-A	RPS26B;RPS26A	+	17.874	34133000	13	0	3.18757	9.21244	-6.94616	-7.041	-7.62653	2.05872	2.14903	1.81589
Color [Silver]	2	4	P38077	P38077	ATP synthase subunit gamma, mitochondrial	ATP3	+	138.96	90619000	15	0	3.06219	7.47774	-6.16427	-6.5399	-6.46197	0.988224	1.45351	0.825372
Color [Silver]	2	4	P07274	P07274	Profilin	PFY1	+	42.941	12780000	10	0	3.16299	6.81144	-4.24843	-3.68827	-4.07238	2.67361	2.86884	2.8828
Color [Silver]	2	4	P48836	P48836	V-type proton ATPase subunit G	VMA10	+	12.92	10300000	5	0.0011806	1.69996	6.3742	-1.27893	-4.03071	-1.32115	4.06763	4.33089	4.09328
Color [Silver]	2	4	Q03629	Q03629	Uncharacterized protein YML079W	YML079W	+	18.898	11800000	3	0	1.64317	5.6077	-2.89724	-3.91734	-5.57221	1.10977	2.20768	1.11886
Color [Silver]	2	4	P57743	P57743	U6 snRNA-associated Sm-like protein LSm3	LSM3	+	60.829	1492900	5	0	2.4516	5.57516	0	0.0380697	-0.956176	5.36713	5.13755	5.3027
Color [Silver]	2	4	P22203	P22203	V-type proton ATPase subunit E	VMA4	+	63.445	25396000	18	0	1.62679	5.37296	-3.64744	-3.48258	-6.02332	1.07739	1.24893	0.639205
Color [Silver]	2	4	P38934	P38934	Nuclear segregation protein BFR1	BFR1	+	20.943	9070700	11	0	1.98643	5.26477	-0.794523	-2.27483	-0.569921	4.02125	3.95456	4.17924
Color [Silver]	2	4	P87108	P87108	Mitochondrial import inner membrane translocase subunit TIM10	TIM10	+	24.416	2486200	6	0	1.46334	5.26119	-1.68531	-1.13985	-4.32867	2.60516	3.23049	2.79408
Color [Silver]	2	4	P22217	P22217	Thioredoxin-1	TRX1	+	9.6207	8503600	3	0.0042827	2.24312	5.13849	-3.07084	-4.13991	-4.31072	1.2195	1.3206	1.3539
Color [Silver]	2	4	Q12178	Q12178	Cytosine deaminase	FCY1	+	8.494	2527000	3	0.0041797	2.97287	5.09231	-0.348337	0.187035	0	5.00406	5.14648	4.96509
Color [Silver]	2	4	P36531	P36531	54S ribosomal protein L36, mitochondrial	MRPL36	+	15.441	4338100	6	0.001269	1.46663	4.95768	-2.08689	-1.35421	-4.44296	2.10793	2.3332	2.54783
Color [Silver]	2	4	P38061	P38061	60S ribosomal protein L32	RPL32		26.087	21422000	9	0	0.976916	4.92764	-3.69275	-4.17705	1.259	2.95398	2.66852	2.54963
Color [Silver]	2	4	Q04964	Q04964	Ribonucleotide reductase inhibitor protein SML1	SML1	+	6.6305	3157100	3	0.0065238	2.41222	4.81177	-2.56824	-1.81411	-2.37507	2.59388	2.88271	2.20131
Color [Silver]	2	4	P32451	P32451	Biotin synthase, mitochondrial	BIO2	+	7.4966	4202200	3	0.0039643	3.05051	4.81149	0	-0.088026	0.00102425	4.6329	4.6511	5.06347
Color [Silver]	2	4	P38439	P38439	RNA polymerase-associated protein LEO1	LEO1	+	234.73	150250000	38	0	1.76623	4.75156	0.415769	0	-1.63955	4.38014	4.4197	4.23104
Color [Silver]	2	4	P25555	P25555	Single-strand telomeric DNA-binding protein GBP2	GBP2	+	12.464	7703000	9	0.0011574	1.60414	4.69978	0	-2.50542	-1.68199	3.27294	3.60394	3.03505
Color [Silver]	2	4	P47057	P47057	Sorting nexin-4	SNX4	+	17.537	9920700	3	0	1.91907	4.61371	0.908503	-0.733212	0	4.29598	4.8926	4.82785
Color [Silver]	2	4	P38703	P38703	Sphingosine N-acyltransferase LAG1	LAG1	+	6.3898	3741100	1	0.0089526	1.69031	4.51376	0	-0.289641	1.75432	4.7526	4.99851	5.25484
Color [Silver]	2	4	P25569	P25569	Glucose-induced degradation protein 7	GID7	+	6.2837	6499000	0	0.0087566	1.74822	4.48294	-1.96422	0	-1.25327	3.60269	3.61316	3.01549
Color [Silver]	2	4	Q03973	Q03973	High mobility group protein 1	HMO1	+	24.65	3884200	4	0	1.7747	4.43874	-3.12465	-2.05931	-3.81391	1.68867	0.87833	1.75135
Color [Silver]	2	4	P47001	P47001	Cell wall mannoprotein CIS3	CIS3		13.229	8243700	4	0.001199	1.11488	4.25128	-3.51619	-0.152106	-4.19726	1.68543	1.64737	1.55548
Color [Silver]	2	4	P40017	P40017	Carnitine O-acetyltransferase YAT2	YAT2		82.187	1061200000	7	0	0.507248	4.14799	0	0.185203	0.267775	7.63258	-1.86259	7.12695
Color [Silver]	2	4	P38351	P38351	RNA polymerase II-associated protein 1	PAF1	+	91.748	56126000	28	0	2.12896	4.03435	0.320267	0	-0.752862	4.12889	3.91457	3.627
Color [Silver]	2	4	Q02776	Q02776	Mitochondrial import inner membrane translocase subunit TIM50	TIM50		11.248	732810000	3	0.0044395	0.660857	3.96462	-2.43928	-2.17298	-1.30789	6.40564	0	-0.431921
Color [Silver]	2	4	P41920	P41920	Ran-specific GTPase-activating protein 1	YRB1		96.537	6363000	10	0	0.868127	3.92808	-3.69771	0.95382	-3.88224	1.6209	1.21595	2.32126
Color [Silver]	2	4	P39969	P39969	Protein BOI2	BOI2		88.485	79468000	11	0	0.992847	3.89231	1.46064	-2.42594	-2.70587	2.74824	2.7043	2.55321
Color [Silver]	2	4	P22803	P22803	Thioredoxin-2	TRX2		37.414	26114000	8	0	0.733106	3.84125	-1.92412	-6.53784	-0.049058	0.81287	1.11441	1.08547
Color [Silver]	2	4	Q12157	Q12157	Anaphase-promoting complex subunit 11	APC11	+	6.7891	1549300	3	0.0066414	1.80499	3.81505	0.0491009	-1.39881	0	3.52827	3.21528	3.35189
Color [Silver]	2	4	P25294	P25294	Protein SIS1	SIS1	+	21.898	8585200	12	0	1.29519	3.79344	-0.685035	-2.92925	-3.23548	1.25522	2.25256	1.02277
Color [Silver]	2	4	Q02256	Q02256	Tyrosine-protein phosphatase YVH1	YVH1	+	13.778	5560300	10	0.001224	1.63498	3.72181	-0.754065	1.12749	-0.255599	3.82925	3.93639	3.51762
Color [Silver]	2	4	P35184	P35184	Ribosome assembly protein SQT1	SQT1	+	24.767	4290100	5	0	1.84574	3.71453	-1.0041	-2.20878	-0.966679	2.13966	2.69384	2.13052
Color [Silver]	2	4	Q03048	Q03048	Cofilin	COF1		68.417	15508000	10	0	0.69962	3.69903	0.922773	-5.05886	-4.65638	1.05181	0.0949421	1.15787
Color [Silver]	2	4	P12962	P12962	Cap-associated protein CAF20	CAF20	+	30.739	18185000	10	0	2.93343	3.64118	-0.00015068	0.109361	0	3.81737	3.7744	3.44096
Color [Silver]	2	4	P40531	P40531	Protein GVP36	GVP36	+	73.207	7910400	13	0	1.43401	3.6085	0.104372	-2.28186	-0.875947	2.2615	2.7153	2.79528
Color [Silver]	2	4	P34237	P34237	Protein CASP	COY1	+	311.11	24033000	21	0	1.38628	3.58874	-0.556747	-2.72287	-2.82683	1.80156	1.38327	1.47495
Color [Silver]	2	4	Q12125	Q12125	Golgi to ER traffic protein 4	GET4		29.993	17501000	12	0	0.760942	3.56247	0	0.0307694	-5.12681	1.96395	1.75868	1.86872
Color [Silver]	2	4	P21264	P21264	Phosphoribosylaminoimidazole carboxylase	ADE2		11.201	31793000	2	0.0044297	1.02523	3.50741	0	-3.90602	-2.63621	1.266	1.62683	1.08716
Color [Silver]	2	4	Q3E7Z5	Q3E7Z5	Uncharacterized protein YIL002W-A	YIL002W-A		6.6476	3127000	1	0.0065359	0.773671	3.48227	-2.104	-2.99051	-2.29324	2.61935	-2.22455	2.66424
Color [Silver]	2	4	P48361	P48361	Activator of SKN7 protein 10	ASK10	+	6.2526	8707000	4	0.0087108	1.75318	3.4631	-0.813998	0.758518	0	3.52542	3.57451	3.2339
Color [Silver]	2	4	P27692	P27692	Transcription elongation factor SPT5	SPT5	+	123.14	61715000	34	0	2.31816	3.41342	-0.492124	0.000195503	0	3.58097	3.16136	3.00599
Color [Silver]	2	4	P53724	P53724	54S ribosomal protein L50, mitochondrial	MRPL50		23.903	5550200	7	0	0.751086	3.405	-2.48172	-3.42816	1.82988	1.51911	2.80388	1.81201
Color [A=255, R=255, G=128, B=64]	9	8	Q06390	Q06390	Methylated RNA-binding protein 1	PHO92	+	323.31	7734100000	189	0	2.04332	3.38963	-3.97029	-2.99648	-3.23645	0	0.225237	-0.259561
Color [Silver]	2	4	Q12363	Q12363	Transcriptional modulator WTM1	WTM1		34.235	50094000	18	0	0.859619	3.38138	-1.39964	0.516761	-4.28726	1.69308	1.94094	1.33997
Color [Silver]	2	4	P87262;P40525	P87262;P40525	60S ribosomal protein L34-A;60S ribosomal protein L34-B	RPL34A;RPL34B	+	60.18	31966000	16	0	2.02971	3.38094	0	-0.582225	0.541919	3.39888	3.26242	3.44122
Color [Silver]	2	4	P32561	P32561	Histone deacetylase RPD3	RPD3	+	6.363	4460700	3	0.0089127	1.41895	3.36357	-0.0409918	-0.716766	1.47688	3.26681	3.6153	3.92771
Color [Silver]	2	4	Q04264	Q04264	Sister chromatid cohesion protein PDS5	PDS5	+	75.312	30043000	12	0	3.52328	3.31014	-0.0863361	0	0.0432339	3.35831	3.31522	3.2138
Color [Silver]	2	4	P16622	P16622	Ferrochelatase, mitochondrial	HEM15	+	12.309	2793900	4	0.0011507	1.17734	3.30392	0.563015	-2.25651	-0.833063	3.13883	1.83399	2.41239
Color [Silver]	2	4	P17536	P17536	Tropomyosin-1	TPM1		22.5	2641200	3	0	0.985218	3.23144	-0.825042	-1.13666	-1.08582	3.66124	0	2.98554
Color [Silver]	2	4	Q99258	Q99258	3,4-dihydroxy-2-butanone 4-phosphate synthase	RIB3	+	13.053	3126800	5	0.0011891	1.42217	3.22094	0	-1.04635	-2.02897	1.65809	2.5013	2.42812
Color [Silver]	2	4	P53163	P53163	54S ribosomal protein L12, mitochondrial	MNP1		51.911	10519000	5	0	0.818526	3.20075	0	-4.01576	-4.38323	0.407724	0.108206	0.687337
Color [Silver]	2	4	P28007	P28007	H/ACA ribonucleoprotein complex subunit 1	GAR1		6.7657	4753400	2	0.0066225	0.760727	3.16903	-4.16835	-3.17713	-2.80732	2.21837	-2.86407	0
Color [Silver]	2	4	P20436	P20436	DNA-directed RNA polymerases I, II, and III subunit RPABC3	RPB8		49.507	19161000	3	0	0.548914	3.16529	-6.26739	0	0.466631	1.34587	1.04382	1.30543
Color [Silver]	2	4	P38993	P38993	Iron transport multicopper oxidase FET3	FET3		28.047	19852000	3	0	0.846214	3.13311	0.0958757	-0.424114	-4.05571	1.29135	1.58676	2.13728
Color [Silver]	2	4	Q06488	Q06488	Chromatin structure-remodeling complex subunit RSC2	RSC2	+	53.389	7083000	6	0	1.43376	3.12915	-1.84358	-0.000796318	-1.8404	1.94744	1.76277	1.99245
Color [Silver]	2	4	Q03862	Q03862	Probable metalloprotease ARX1	ARX1	+	144.24	17815000	13	0	1.17905	3.10742	-1.13987	-1.70151	1.00369	2.56315	2.16849	2.75293
Color [Silver]	2	4	P10080	P10080	Single-stranded nucleic acid-binding protein	SBP1	+	36.585	3092900	4	0	1.20022	3.08848	0	-0.043087	-0.358441	3.0448	1.51439	4.30474
Color [Silver]	2	4	P38985	P38985	Signal recognition particle subunit SRP14	SRP14		100.5	13748000	10	0	0.840954	3.05652	-0.811693	-3.23341	-5.32325	0.0439615	-0.242736	0
Color [Silver]	2	4	P00812	P00812	Arginase	CAR1		16.346	11204000	7	0.0012937	1.0817	3.03117	0.171714	-2.82564	-0.301727	2.09619	2.0859	1.95577

### Sheet: Pho92-V5
V5_control_01	V5_control_02	V5_control_03	V5_IP_01	V5_IP_02	V5_IP_03	welch Significant log2 fold change V5 [IP / Control]	Score	Intensity	MS/MS count	Q-value	-Log welch p value log2 fold change V5 [IP / Control]	welch Difference log2 fold change V5 [IP / Control]	Protein IDs	Majority protein IDs	Protein names	Gene names
0.664171	-5.6834	-4.9218	2.31269	2.17323	2.59998		6.1052	28.0836	2	0	0.977059	5.67564	P00331;P00330;P07246	P00331;P00330;P07246	Alcohol dehydrogenase 2;Alcohol dehydrogenase 1;Alcohol dehydrogenase 3, mitochondrial	ADH2;ADH1;ADH3
-0.559998	-4.34952	-3.58344	0.105445	0.135382	0.535887		20.786	25.0418	6	0	0.929511	3.08989	P46990;P05740	P46990;P05740	60S ribosomal protein L17-B;60S ribosomal protein L17-A	RPL17B;RPL17A
0.16617	0.347408	0.79917	2.71918	2.6528	2.35059	+	5.7586	25.1913	3	0.012658	1.98242	2.13661	P17558	P17558	37S ribosomal protein PET123, mitochondrial	PET123
-0.499145	-1.07994	-0.311423	0.842217	3.07963	0.311423		191.71	27.841	17	0	0.835756	2.04126	Q06390.1;Q06390.2	Q06390.1;Q06390.2	Methylated RNA-binding protein 1	PHO92
0.147046	0.151658	1.16064	2.24092	1.90117	1.94727	+	6.1748	21.5357	1	0	1.31279	1.54334	P27692	P27692	Transcription elongation factor SPT5	SPT5
-0.498674	6.17354	5.64009	6.56189	4.01634	5.09965		15.222	27.0277	3	0	0.231752	1.45431	P38629	P38629	Replication factor C subunit 3	RFC3
-0.944744	-0.404186	-0.777736	0.13732	0.565732	0.957975	+	5.9533	23.1239	1	0	1.32223	1.26256	P36139	P36139	Protein PET10	PET10
-1.81002	-3.285	-2.52156	-1.32199	-0.420905	-2.14085		14.893	25.9022	6	0	0.704313	1.24428	P0CX36;P0CX35	P0CX36;P0CX35	40S ribosomal protein S4-B;40S ribosomal protein S4-A	RPS4B;RPS4A
-1.10931	-1.94347	-1.16022	0.786163	-0.902881	-0.535507		32.138	24.5179	2	0	0.751683	1.18692	P00358	P00358	Glyceraldehyde-3-phosphate dehydrogenase 2	TDH2
0.176781	0.0462246	0.302097	1.36791	0.909628	1.70035	+	6.3651	23.98	2	0	1.38611	1.15093	Q00711	Q00711	Succinate dehydrogenase [ubiquinone] flavoprotein subunit, mitochondrial	SDH1
0.833955	0.709391	1.41991	1.9012	1.84032	2.43992	+	5.7817	23.6665	2	0.013333	1.18001	1.07273	P04819	P04819	DNA ligase 1	CDC9
0.103314	0.648661	0.653578	1.42296	1.51742	1.5782	+	6.1811	25.0004	3	0	1.50409	1.03767	P54839	P54839	Hydroxymethylglutaryl-CoA synthase	ERG13
0.410611	0.411242	0.91035	1.40639	1.62804	1.79724	+	18.287	27.8465	12	0	1.44456	1.03316	P60010	P60010	Actin	ACT1
-0.876756	0.374285	-0.690906	1.19954	1.08824	-0.79468		5.9537	24.7115	1	0	0.446658	0.895492	Q04632	Q04632	Conserved oligomeric Golgi complex subunit 8	COG8
-1.67166	-2.89079	-1.45814	-2.30274	-0.741321	-0.348762		5.973	27.2265	1	0	0.442753	0.875923	P32454	P32454	Aminopeptidase 2, mitochondrial	APE2
0.345854	0.315987	0.88278	1.38272	1.40251	1.37687	+	23.245	26.36	5	0	1.37834	0.872496	P00830	P00830	ATP synthase subunit beta, mitochondrial	ATP2
-1.96863	-2.44458	-1.59554	-1.42782	-0.0117946	-2.02702		5.8362	24.2807	3	0	0.494894	0.84737	P38701	P38701	40S ribosomal protein S20	RPS20
-0.438807	-0.959802	-0.210262	0.0194435	0.08459	0.611259		12.145	25.4285	5	0	0.933946	0.774721	P0CX46;P0CX45	P0CX46;P0CX45	60S ribosomal protein L2-B;60S ribosomal protein L2-A	RPL2B;RPL2A
0.819027	2.54168	2.33901	1.64078	3.14524	3.2238		5.6903	22.4139	1	0.010417	0.385185	0.770037	P17121	P17121	GTPase-activating protein SAC7	SAC7
0.188065	0.116126	0.253541	0.830047	0.700123	1.21249	+	19.436	26.8206	9	0	1.35254	0.728311	P18239;P18238	P18239;P18238	ADP,ATP carrier protein 2;ADP,ATP carrier protein 3	PET9;AAC3
0.45926	-0.10953	0.609216	0.48487	0.645895	2.00943		5.6865	22.5383	1	0.010204	0.516718	0.727084	Q12466	Q12466	Tricalbin-1	TCB1
-0.235508	0.0175939	0.283742	0.675153	0.403124	0.91404	+	85.632	29.4508	26	0	1.03316	0.642163	P00359;P00360	P00359	Glyceraldehyde-3-phosphate dehydrogenase 3	TDH3
1.02321	0.812665	2.03248	1.95184	1.78164	2.04989		6.0256	24.8122	4	0	0.622019	0.638343	P16140	P16140	V-type proton ATPase subunit B	VMA2
1.17803	1.16736	1.50541	1.95673	1.72981	1.97426	+	5.7735	26.4532	8	0.013158	1.32545	0.603333	Q08562	Q08562	ATP-dependent helicase ULS1	ULS1
-0.629147	-0.349726	0.25887	0.475842	-0.0421624	0.578842		160.38	26.7116	9	0	0.66237	0.577508	P38741	P38741	Meiotic activator RIM4	RIM4
-2.33162	-2.86782	-1.92867	-2.10018	-1.69703	-1.65321		28.784	27.4252	10	0	0.677623	0.559224	P22768	P22768	Argininosuccinate synthase	ARG1
0.604386	0.491721	1.19508	1.21697	1.14778	1.48457		37.888	25.2122	12	0	0.785094	0.519379	P0CX83;P0CX82	P0CX83;P0CX82	60S ribosomal protein L19-B;60S ribosomal protein L19-A	RPL19B;RPL19A
-2.18943	-1.95944	-1.25898	-1.69093	-1.27331	-0.888905		8.2541	25.7625	5	0	0.537941	0.518232	P05750	P05750	40S ribosomal protein S3	RPS3
-0.0645623	-0.0380626	-0.0780845	0.230574	0.269843	0.710563	+	15.02	25.6128	9	0	1.02167	0.463896	Q01574	Q01574	Acetyl-coenzyme A synthetase 1	ACS1
0.605442	-1.45536	-0.624363	-0.0832248	0.152057	-0.232255		7.0575	22.386	2	0	0.261588	0.436954	Q3E754;P0C0V8	Q3E754;P0C0V8	40S ribosomal protein S21-B;40S ribosomal protein S21-A	RPS21B;RPS21A
1.79988	0.372404	0.178437	1.1177	1.168	1.32616		17.473	24.2358	3	0	0.300895	0.420381	P40348	P40348	Replication factor C subunit 2	RFC2
-2.77844	-3.27754	-2.75898	-2.93819	-2.55782	-2.17988		5.694	28.5309	1	0.010638	0.51713	0.37969	P03877	P03877	Intron-encoded DNA endonuclease aI3;Truncated non-functional cytochrome oxidase 1;DNA endonuclease aI3	aI3
-2.98726	-3.14184	-2.8309	-2.59285	-2.55098	-2.7587	+	323.31	30.3385	45	0	1.07053	0.352486	Q07653	Q07653	Protein HBT1	HBT1
0.424408	-0.43387	0.6642	0.126447	0.588896	0.970375		7.2344	23.0847	3	0	0.307189	0.34366	P28240	P28240	Isocitrate lyase	ICL1
0.763048	0.359556	0.58177	0.691863	1.01133	0.991849		24.969	23.7458	5	0	0.773844	0.330223	P40017	P40017	Carnitine O-acetyltransferase YAT2	YAT2
-0.891777	-1.03777	-0.771608	-0.493124	-0.27532	-0.946676		8.408	23.41	4	0	0.582527	0.328679	P25613	P25613	Accumulation of dyads protein 2	ADY2
-3.25923	-3.76394	-3.3804	-3.56742	-3.13633	-2.85487		5.6834	31.266	1	0.01	0.411689	0.281647	P17629	P17629	THO complex subunit HPR1	HPR1
0.432972	-0.847223	0.31769	-0.351189	0.250571	0.627652		58.097	24.2938	5	0	0.144392	0.207865	P16862	P16862	ATP-dependent 6-phosphofructokinase subunit beta	PFK2
2.47658	2.59635	3.0079	2.48594	2.55539	3.00569		14.399	25.1931	2	0	0.0153744	-0.0112699	P27476	P27476	Nuclear localization sequence-binding protein	NSR1
-4.89351	-4.99238	-0.93223	-4.91822	-4.24635	-1.74502		10.472	26.7971	3	0	0.00571469	-0.0304934	P02309	P02309	Histone H4	HHF1
-3.13988	1.90172	2.12149	1.8858	1.45549	-2.55318		16.966	26.6065	8	0	0.00440283	-0.0317399	P02994	P02994	Elongation factor 1-alpha	TEF1
-2.29125	0.463616	0.658516	-0.839521	-0.564511	-0.176734		6.0372	24.9586	1	0	0.0454509	-0.137217	P10963	P10963	Phosphoenolpyruvate carboxykinase [ATP]	PCK1
1.7992	1.65301	2.37666	0.570401	2.30408	2.00928		17.273	24.0258	6	0	0.193073	-0.315037	P38630	P38630	Replication factor C subunit 1	RFC1
-0.588461	-0.527453	-1.71392	0.16987	-2.17762	-1.81149		5.812	24.5207	1	0	0.137893	-0.329801	Q02326;P05739	Q02326;P05739	60S ribosomal protein L6-A;60S ribosomal protein L6-B	RPL6A;RPL6B
-0.451775	-0.857328	-0.17223	-0.328763	-1.27942	-0.889278		8.1146	23.8177	3	0	0.372393	-0.338709	P41805	P41805	60S ribosomal protein L10	RPL10
1.50365	2.34598	2.34444	1.68731	1.98764	1.47389		5.6962	24.6353	8	0.010989	0.412144	-0.348411	P40354	P40354	Protein N-terminal amidase	NTA1
-0.312445	0.0386224	0.726975	-1.10782	-0.0386224	0.329989		5.9904	23.8289	2	0	0.294873	-0.4232	P14126	P14126	60S ribosomal protein L3	RPL3
0.8103	0.8103	1.34531	1.08348	-1.30203	1.64233		5.8819	23.7048	2	0	0.198838	-0.514042	P09734;P09733	P09734;P09733	Tubulin alpha-3 chain;Tubulin alpha-1 chain	TUB3;TUB1
0.737274	-1.64847	0.233869	-1.07166	-1.24963	-0.894821		39.929	24.2647	4	0	0.434479	-0.846262	Q01939	Q01939	26S protease regulatory subunit 8 homolog	RPT6
3.32639	0.508852	2.58843	1.06845	0.616468	1.60426		5.7021	20.9428	1	0.011364	0.44189	-1.04483	P25605	P25605	Acetolactate synthase small subunit, mitochondrial	ILV6
1.6903	1.31466	0.173024	-0.502043	-0.534367	-0.173024	+	8.2769	24.5044	4	0	1.04665	-1.46247	P00549	P00549	Pyruvate kinase 1	CDC19
1.94553	2.32263	2.51423	0.634959	0.623798	0.386449	+	5.7059	27.5892	2	0.012048	1.93729	-1.7124	P39520	P39520	Protein IFH1	IFH1
4.49132	4.53644	4.44516	3.00073	2.67596	2.41231	+	5.7039	25.0565	4	0.011494	2.04187	-1.79464	P01119	P01119	Ras-like protein 1	RAS1
3.31114	3.32475	3.16033	1.33074	1.39393	0.998012	+	5.6824	23.1071	2	0.0098039	2.36368	-2.02451	Q12093	Q12093	Mitochondrial tRNA-specific 2-thiouridylase 1	SLM3
1.05955	1.24813	1.45731	0.155654	-4.20055	0.405071		21.963	27.031	7	0	0.616983	-2.46827	P29453;P17076	P29453;P17076	60S ribosomal protein L8-B;60S ribosomal protein L8-A	RPL8B;RPL8A
4.04068	4.21073	4.82332	0.46852	0.728959	1.4587	+	6.3612	23.2048	1	0	1.9298	-3.47285	P25294	P25294	Protein SIS1	SIS1
1.9626	1.96355	2.21674	-1.44108	-2.56694	-2.52174	+	5.8125	26.6807	1	0	2.10266	-4.22421	P53064	P53064	RNA polymerase-associated protein RTF1	RTF1
